# CDK/mTOR–dependent phosphorylation of UBE2H restrains its charging with ubiquitin and regulates CTLH-dependent degradation

**DOI:** 10.64898/2026.03.07.710281

**Authors:** Yingqian Chen, Valentina Rossio, Joao A. Paulo, Menuka Karki, Sandhya Manohar, Noelle Ozimek, Laura Frizzi, Steven P. Gygi, Randall W. King

## Abstract

The C-terminal to LisH (CTLH) complex is a modular multi-subunit E3 ligase with diverse biological functions, yet how its overall ubiquitylation activity is tuned remains unclear. Here, we identify CDK- and mTOR-dependent phosphorylation of the cognate E2 enzyme UBE2H as a key regulator of CTLH E3 catalytic capacity. Phosphorylation of two N-terminal serine residues (S3/S5) reduces UBE2H charging with ubiquitin, thereby limiting the pool of active E2 available to CTLH. Mitotic CDK activity inactivates UBE2H during mitosis, whereas mTOR restrains UBE2H charging in interphase to couple CTLH-dependent ubiquitylation to nutrient status. Preventing this phosphorylation maintains UBE2H charging, enhances CTLH-mediated substrate degradation, promotes CTLH subunit turnover, and causes proliferation and mitotic defects. Using hyperactive UBE2H, we identify two additional CTLH substrates, the mitotic kinase NEK9 and Angio-associated migratory cell protein (AAMP) and define a DR-like C-degron recognized by the CTLH subunit MKLN1. These findings reveal how regulation of an E2 enzyme by cell cycle and nutrient signaling pathways dynamically shape CTLH activity.
