## Supplementary Table 2 for "CDK/mTOR–dependent phosphorylation of UBE2H restrains its charging with ubiquitin and regulates CTLH-dependent degradation"

### Sheet: Par-int Downregulated Proteins
UniprotID	GeneSymbol	Description	NumPeps	neglogPVal	log2FC
O15195	VILL	Villin-like protein	2	1.62354	-0.500628
P62633	CNBP	CCHC-type zinc finger nucleic acid binding protein	11	1.46865	-0.448392
Q8N137	CNTROB	Centrobin	2	1.35349	-0.406088
Q9BW60	ELOVL1	Elongation of very long chain fatty acids protein 1	2	1.67442	-0.351383
Q6N075	MFSD5	Molybdate-anion transporter	2	1.6282	-0.334043

### Sheet: WT-int Downregulated Proteins
UniprotID	GeneSymbol	Description	NumPeps	neglogPVal	log2FC
Q13685	AAMP	Angio-associated migratory cell protein	5	3.74629	-0.522884
Q8IY21	DDX60	Probable ATP-dependent RNA helicase DDX60	4	2.64944	-0.488716
Q96CX6	LRRC58	Leucine-rich repeat-containing protein 58	2	2.33048	-0.439635

### Sheet: AA-int Downregulated Proteins
UniprotID	GeneSymbol	Description	NumPeps	neglogPVal	log2FC
Q13685	AAMP	Angio-associated migratory cell protein	5	3.47556	-0.885564
P62699	YPEL5	Protein yippee-like 5	3	2.87251	-0.714813
Q01581	HMGCS1	Hydroxymethylglutaryl-CoA synthase, cytoplasmic	11	4.02302	-0.648287
Q8IVV7	GID4	Glucose-induced degradation protein 4 homolog	2	2.86992	-0.609264
Q8TD57	DNAH3	Dynein axonemal heavy chain 3	2	1.6736	-0.534914
P01584	IL1B	Interleukin-1 beta	3	4.0034	-0.517309
Q96CX6	LRRC58	Leucine-rich repeat-containing protein 58	2	1.90864	-0.471876
Q9H7D7	WDR26	WD repeat-containing protein 26	12	3.55476	-0.440843
Q9NP74	PALMD	Palmdelphin	5	2.11639	-0.435924
Q9NZ63	C9orf78	Telomere length and silencing protein 1 homolog	7	2.63829	-0.433863
Q9NWU2	GID8	Glucose-induced degradation protein 8 homolog	5	3.03203	-0.427103
Q8TE02	ELP5	Elongator complex protein 5	2	2.15508	-0.423007
Q96S59	RANBP9	Ran-binding protein 9	14	3.81448	-0.417673
P07204	THBD	Thrombomodulin	2	1.31091	-0.414985
P98082	DAB2	Disabled homolog 2	19	3.3962	-0.40372
Q15438	CYTH1	Cytohesin-1	2	2.39894	-0.39817
Q9H871	RMND5A	E3 ubiquitin-protein transferase RMND5A	2	2.20989	-0.386924
Q7L5Y9	MAEA	E3 ubiquitin-protein transferase MAEA	2	2.53787	-0.377035
P16220-1	CREB1	Isoform of P16220, Isoform 2 of Cyclic AMP-responsive element-binding protein 1	2	2.2648	-0.36728
Q8IUF8	RIOX2	Ribosomal oxygenase 2	7	2.63606	-0.354248
Q0PNE2	ELP6	Elongator complex protein 6	4	2.0705	-0.352954
O43426	SYNJ1	Synaptojanin-1	9	2.01204	-0.352405
O00291	HIP1	Huntingtin-interacting protein 1	10	2.92757	-0.352314
Q9UM82	SPATA2	Spermatogenesis-associated protein 2	3	2.82849	-0.34347
Q9NZ09	UBAP1	Ubiquitin-associated protein 1	2	2.79942	-0.338599
Q8IY21	DDX60	Probable ATP-dependent RNA helicase DDX60	4	4.33526	-0.335952
Q5T5P2	KIAA1217	Sickle tail protein homolog	2	1.98964	-0.332463
Q9NXV2	KCTD5	BTB/POZ domain-containing protein KCTD5	3	2.73966	-0.326125
P41134	ID1	DNA-binding protein inhibitor ID-1	3	2.20925	-0.324751

### Sheet: Par-mito Downregulated Proteins
UniprotID	GeneSymbol	Description	NumPeps	neglogPVal	log2FC
Q95460	MR1	Major histocompatibility complex class I-related gene protein	2	2.06489	-0.548123
Q0ZGT2-2	NEXN_1	Isoform 2 of Nexilin	2	2.02145	-0.48694
P46976	GYG1	Glycogenin-1	20	3.18805	-0.391239
Q9Y3D6	FIS1	Mitochondrial fission 1 protein	4	2.27081	-0.362963
Q8NBA8	DTWD2	DTW domain-containing protein 2	3	2.47002	-0.342487
J3KQ48	PTRH2	Peptidyl-tRNA hydrolase 2, mitochondrial	2	1.86117	-0.334459

### Sheet: WT-mito Downregulated Proteins
UniprotID	GeneSymbol	Description	NumPeps	neglogPVal	log2FC
C9JEH3	AAMP	Angio-associated migratory cell protein	8	4.29336	-0.811352
Q8TD19	NEK9	Serine/threonine-protein kinase Nek9	24	4.12112	-0.651184
Q01581	HMGCS1	Hydroxymethylglutaryl-CoA synthase, cytoplasmic	15	3.08411	-0.480748
Q96DR7	ARHGEF26	Rho guanine nucleotide exchange factor 26	2	2.23215	-0.480458
P98174	FGD1	FYVE, RhoGEF and PH domain-containing protein 1	2	2.12363	-0.402179
P03956	MMP1	Interstitial collagenase	4	1.96552	-0.396665
Q92484	SMPDL3A	Acid sphingomyelinase-like phosphodiesterase 3a	2	1.59754	-0.391747
Q96S59	RANBP9	Ran-binding protein 9	12	2.86253	-0.345749
Q9P209	CEP72	Centrosomal protein of 72 kDa	2	2.42155	-0.336196
Q3T906	GNPTAB	N-acetylglucosamine-1-phosphotransferase subunits alpha/beta	5	1.577	-0.334667
Q8IUS5	EPHX4	Epoxide hydrolase 4	3	1.94798	-0.330738
P15822	HIVEP1	Zinc finger protein 40	3	1.39218	-0.328943
Q8IYB5-2	SMAP1	Isoform 2 of Stromal membrane-associated protein 1	5	2.89467	-0.324759
Q8IY21	DDX60	Probable ATP-dependent RNA helicase DDX60	7	3.14982	-0.323593

### Sheet: AA-mito Downregulated Proteins
UniprotID	GeneSymbol	Description	NumPeps	neglogPVal	log2FC
C9JEH3	AAMP	Angio-associated migratory cell protein	8	5.03955	-0.826337
Q8TD19	NEK9	Serine/threonine-protein kinase Nek9	24	4.18991	-0.765091
Q765P7	MTSS1L	MTSS1-like protein	2	1.34427	-0.580253
Q9H7D7	WDR26	WD repeat-containing protein 26	12	4.95336	-0.544922
Q9UL63	MKLN1	Muskelin	11	3.8116	-0.534033
Q96S59	RANBP9	Ran-binding protein 9	12	3.38764	-0.525493
Q9H871	RMND5A	E3 ubiquitin-protein transferase RMND5A	3	3.13284	-0.516454
Q9NZL4-3	HSPBP1	Isoform 3 of Hsp70-binding protein 1	19	3.8037	-0.50223
P98082	DAB2	Disabled homolog 2	15	3.21915	-0.498952
A0A1X7SBS0	ELP4	Elongator complex protein 4	7	4.01658	-0.482983
Q9ULE3	DENND2A	DENN domain-containing protein 2A	2	1.40335	-0.474576
S4R313	PALMD	Palmdelphin	9	3.36857	-0.468113
Q5T5P2	KIAA1217	Sickle tail protein homolog	3	2.5987	-0.454975
G5E9V6	ARMC8	Armadillo repeat containing 8, isoform CRA_e	6	3.47027	-0.418367
P01584	IL1B	Interleukin-1 beta	4	2.46884	-0.395825
P48681	NES	Nestin	27	3.56318	-0.393152
P98174	FGD1	FYVE, RhoGEF and PH domain-containing protein 1	2	2.80414	-0.388147
Q9Y450	HBS1L	HBS1-like protein	22	3.51027	-0.381101
Q99961	SH3GL1	Endophilin-A2	18	3.48131	-0.379174
E7ESC7	MAEA	E3 ubiquitin-protein transferase MAEA	4	3.5318	-0.377989
Q8TE02-4	ELP5	Isoform 4 of Elongator complex protein 5	4	2.4462	-0.373908
K7ELG9	LSM12	Protein LSM12 homolog	4	1.91767	-0.366805
Q9UJM3	ERRFI1	ERBB receptor feedback inhibitor 1	3	3.29439	-0.362581
Q9UQB8	BAIAP2	Brain-specific angiogenesis inhibitor 1-associated protein 2	17	4.04915	-0.352561
A0A0B4J1V9	HELLS	Helicase, lymphoid-specific, isoform CRA_b	22	4.20874	-0.351225
E9PH57	TCF4	Transcription factor 4, isoform CRA_e	2	2.7841	-0.34956
Q5T7W7	TSTD2	Thiosulfate sulfurtransferase/rhodanese-like domain-containing protein 2	2	2.13678	-0.345328
Q15555	MAPRE2	Microtubule-associated protein RP/EB family member 2	11	2.87009	-0.338381
P11137	MAP2	Microtubule-associated protein 2	14	2.90749	-0.337848
F8VWL3	FGD4	FYVE, RhoGEF and PH domain-containing protein 4	39	3.80314	-0.335325
O75534-4	CSDE1	Isoform 4 of Cold shock domain-containing protein E1	62	4.10102	-0.331742
Q8N680	ZBTB2	Zinc finger and BTB domain-containing protein 2	2	1.4442	-0.327427
Q9UDT6	CLIP2	CAP-Gly domain-containing linker protein 2	17	2.45262	-0.327282
P24821	TNC	Tenascin	18	1.8551	-0.322953
Q9UKP4	ADAMTS7	A disintegrin and metalloproteinase with thrombospondin motifs 7	2	1.32817	-0.32236
