## Supplementary Table 4 for "CDK/mTOR–dependent phosphorylation of UBE2H restrains its charging with ubiquitin and regulates CTLH-dependent degradation"

### Sheet: Asynchronous
MosaicID	Gene.Symbol	PAR_1	PAR_2	PAR_3	PAR+dox_1	PAR+dox_2	PAR+dox_3	WT_1	WT_2	WT_3	WT+dox_1	WT+dox_2	WT+dox_3	AA_1	AA_2	AA_3	AA+dox_1	AA+dox_2	AA+dox_3
WDR26__Q9H7D7	WDR26	0.079068	0.0673904	0.0468104	0.0667359	0.0659745	0.0789893	0.116108	0.0997317	0.194192	-0.0370311	-0.0380759	0.013424	0.0952828	0.0502153	0.0528738	-0.429625	-0.394437	-0.302648
RANBP10__Q6VN20	RANBP10	0.00469108	0.0266464	-0.142066	-0.0145758	-0.0794776	-0.0218605	0.155066	0.166467	0.153318	0.117035	0.0740786	0.191803	0.0923237	-0.0583403	-0.0026372	-0.290372	-0.23039	-0.271319
RANBP9__Q96S59	RANBP9	0.101788	0.0932709	0.0803677	0.198304	0.157429	0.0818014	0.0867934	0.138876	0.143513	-0.155507	0.0161869	-0.0195949	0.0511027	-0.0141089	0.0218278	-0.441153	-0.395277	-0.358222
MKLN1__Q9UL63	MKLN1	0.040499	0.117245	0.202607	0.0145682	0.15042	0.0373039	0.143438	0.0869205	0.165354	-0.0957444	0.103128	-0.140739	-0.107078	0.00021134	-0.0081971	-0.411298	-0.217739	-0.234411
RMND5A__Q9H871	RMND5A	0.232624	0.277057	0.217255	0.333659	0.352859	0.246687	-0.0644534	-0.062608	-0.14944	-0.0786078	-0.145238	-0.215557	-0.0888536	-0.003928	0.0122889	-0.35725	-0.566991	-0.326654
GID8__Q9NWU2	GID8	0.181654	0.0731561	0.260204	-0.0319641	-0.0166623	0.155043	-0.0029646	0.131376	0.059777	-0.168775	0.0662973	0.0188401	0.0964834	0.0348577	0.0457821	-0.273593	-0.441431	-0.393631
MAEA__Q7L5Y9	MAEA	0.120935	0.00570826	0.193234	0.0270698	0.0524809	-0.0689816	-0.0034567	0.0670286	0.169674	0.0332699	0.0955746	0.0158919	-0.0314466	0.0624551	0.104457	-0.356801	-0.387378	-0.251661
RMND5B__Q96G75	RMND5B	-0.160619	-0.196559	-0.0223483	-0.140081	-0.251377	-0.266769	0.234764	0.2986	0.17363	0.129259	0.193443	0.436041	-0.120066	0.0605362	-0.201323	-0.171805	-0.250323	-0.0239976

### Sheet: Mitotic
MosaicID	Gene.Symbol	PAR_1	PAR_2	PAR_3	PAR+dox_1	PAR+dox_2	PAR+dox_3	WT_1	WT_2	WT_3	WT+dox_1	WT+dox_2	WT+dox_3	AA_1	AA_2	AA_3	AA+dox_1	AA+dox_2	AA+dox_3
WDR26__Q9H7D7	WDR26	0.238858	0.23666	0.0386851	0.198229	0.1101	0.111904	0.257734	0.130254	0.237189	0.000863051	-0.0664044	-0.132481	-0.0152526	-0.0350236	-0.0237651	-0.574775	-0.527964	-0.607098
MKLN1__Q9UL63	MKLN1	0.127804	0.130892	0.0442239	0.186051	0.182945	0.101931	0.170156	0.161795	0.18157	-0.0270079	-0.00152386	-0.004863	0.0316297	-0.0246364	-0.000429843	-0.605217	-0.466753	-0.526347
RANBP9__Q96S59	RANBP9	0.166294	0.16693	0.131378	0.138695	0.213669	0.167449	0.23166	0.135956	0.253918	-0.139449	-0.10423	-0.170086	0.0266441	0.0102251	-0.0379558	-0.45893	-0.493441	-0.630032
RANBP10__R4GMX8	RANBP10	-0.0653037	-0.123304	-0.107245	-0.0529693	-0.00724418	-0.00625797	0.200599	0.224249	0.236246	0.0672985	0.124543	0.172453	-0.055574	0.0230014	-0.0201109	-0.23649	-0.266498	-0.254184
MAEA__E7ESC7	MAEA	0.0339748	0.0603867	0.0862014	0.224278	0.0244879	0.039865	0.181805	0.147375	0.14589	0.0204355	0.0171802	0.0121135	0.0189497	-0.00118118	-0.0454648	-0.335137	-0.403154	-0.42413
RMND5A__Q9H871	RMND5A	0.254015	0.307242	0.319505	0.401784	0.243544	0.354006	-0.0511144	0.0252589	-0.00840345	-0.211576	-0.269803	-0.180328	0.0120158	-0.0247662	-0.0839378	-0.620008	-0.583255	-0.446983
GID8__Q9NWU2	GID8	0.340601	0.270639	-0.00274344	0.239934	-0.0214857	0.0124385	0.340425	0.272687	0.354026	0.228806	-0.032729	0.144463	-0.371804	-0.111725	-0.330185	-0.712067	-0.669142	-0.70289
RMND5B__Q96G75	RMND5B	-0.24358	-0.0535511	-0.163213	-0.181679	0.166486	-0.174338	0.525531	0.309092	0.146315	0.428963	0.459517	-0.0400716	-0.283721	-0.41333	-0.181335	-0.454699	-0.553295	0.0896786
