## Supplementary Table 6 for "CDK/mTOR–dependent phosphorylation of UBE2H restrains its charging with ubiquitin and regulates CTLH-dependent degradation"

### Sheet: Sheet1
Supplementary Table 6
ipTM and pTM scores for interaction predictions
	AAMP		AAMP-dC
	ipTM	pTM	ipTM	pTM
RANBP9	0.46	0.49	0.32	0.43
GID4	0.52	0.52	0.52	0.52
MKLN1	0.54	0.61	0.2	0.49
ARMC8	0.4	0.57
RANBP10	0.25	0.45
RMND5A	0.15	0.47
UBE2H	0.16	0.58
WDR26	0.12	0.41
GID8	0.13	0.54
MAEA	0.15	0.46
YPEL5	0.13	0.63
FAM72A	0.15	0.59
