## Supplementary Table 7 for "CDK/mTOR–dependent phosphorylation of UBE2H restrains its charging with ubiquitin and regulates CTLH-dependent degradation"

### Sheet: Plasmids 
Supplementary Table 7
Plasmids used in this study
Plasmid name	Gene	Tag	Key mutations	vector	Source
pINDUCER-UBE2H-WT-HA	UBE2H	CT-HA	/	pINDUCER20	This paper
pINDUCER-UBE2H-AA-HA	UBE2H	CT-HA	S3AS5A	pINDUCER20	This paper
pINDUCER-UBE2H-DD-HA	UBE2H	CT-HA	S3DS5D	pINDUCER20	This paper
pINDUCER-UBE2H-WT	UBE2H	/	/	pINDUCER20	This paper
pINDUCER-UBE2H-AA	UBE2H	/	S3AS5A	pINDUCER20	This paper
pINDUCER-UBE2H-DD	UBE2H	/	S3DS5D	pINDUCER20	This paper
pHAGE-NT-HA-Flag-NEK9	NEK9	NT-HA-Flag	/	pHAGE-NT-Flag-HA-IRES	This paper
pHAGE-NT-HA-Flag-NEK9-∆940-979	NEK9	NT-HA-Flag	∆940-979	pHAGE-NT-Flag-HA-IRES	This paper
pHAGE-NT-HA-Flag-NEK9-∆893-979	NEK9	NT-HA-Flag	∆893-979	pHAGE-NT-Flag-HA-IRES	This paper
pHAGE-NEK9_∆940-950	NEK9	NT-HA-Flag	∆940-950	pHAGE-NT-Flag-HA-IRES	This paper
pHAGE-HA-Flag-NEK9-∆951-960	NEK9	NT-HA-Flag	∆951-960	pHAGE-NT-Flag-HA-IRES	This paper
pHAGE-NT-HA_Flag-AAMP-WT	AAMP	NT-HA-Flag	/	pHAGE-NT-Flag-HA-IRES	This paper
pHAGE-HA_Flag-AAMP-∆N1-80	AAMP	NT-HA-Flag	∆N1-80	pHAGE-NT-Flag-HA-IRES	This paper
pHAGE-HA_Flag-AAMP-∆C429-434	AAMP	NT-HA-Flag	∆C429-434	pHAGE-NT-Flag-HA-IRES	This paper
pHAGE-HA_Flag-AAMP-∆N1-63	AAMP	NT-HA-Flag	∆N1-63	pHAGE-NT-Flag-HA-IRES	This paper
pHAGE-HA_Flag-AAMP-R431A	AAMP	NT-HA-Flag	R431A	pHAGE-NT-Flag-HA-IRES	This paper
pHAGE-HA_Flag-AAMP-P432A	AAMP	NT-HA-Flag	P432A	pHAGE-NT-Flag-HA-IRES	This paper
pHAGE-HA_Flag-AAMP-D433A	AAMP	NT-HA-Flag	D433A	pHAGE-NT-Flag-HA-IRES	This paper
pHAGE-HAFlag-AAMP-D433E	AAMP	NT-HA-Flag	D433E	pHAGE-NT-Flag-HA-IRES	This paper
pHAGE-HAFlag-AAMP-D433N	AAMP	NT-HA-Flag	D433N	pHAGE-NT-Flag-HA-IRES	This paper
pHAGE-HAFlag-AAMP-D433Q	AAMP	NT-HA-Flag	D433Q	pHAGE-NT-Flag-HA-IRES	This paper
pHAGE-HAFlag-AAMP-R434A	AAMP	NT-HA-Flag	R434A	pHAGE-NT-Flag-HA-IRES	This paper
pHAGE-HA_Flag-AAMP-R434K	AAMP	NT-HA-Flag	R434K	pHAGE-NT-Flag-HA-IRES	This paper
pHAGE-HA_Flag-AAMP-R434H	AAMP	NT-HA-Flag	R434H	pHAGE-NT-Flag-HA-IRES	This paper
pHAGE-HA_Flag-AAMP-R434L	AAMP	NT-HA-Flag	R434L	pHAGE-NT-Flag-HA-IRES	This paper
pHAGE-GFP-HA-NEK9_C939-979	NEK9_C939-979	NT-GFP-HA	/	pHAGE-NT-GFP-IRES	This paper
pHAGE-GFP-HA-NEK9_C961-979	NEK9_C961-979	NT-GFP-HA	/	pHAGE-NT-GFP-IRES	This paper
pHAGE-GFP-HA+AAMP-C429-434	AAMP-C429-434	NT-GFP-HA	/	pHAGE-NT-GFP-IRES	This paper
pHAGE-GFP-HA+AAMP-CDRG	AAMP-C429-434+G	NT-GFP-HA	/	pHAGE-NT-GFP-IRES	This paper
pHAGE-FAM72A-CT-HA Flag	FAM72A	NT-HA-Flag	/	pHAGE-NT-Flag-HA-IRES	This paper
PHAGE-NT-Flag-HA-FAM72A	FAM72A	CT-HA-Flag	/	pHAGE-CT-Flag-HA-IRES	This paper
